# A Newborn F-box Gene Blocks Gene Flow by Selectively Degrading Phosphoglucomutase in Species Hybrids

**DOI:** 10.1101/2024.09.11.612556

**Authors:** Dongying Xie, Yiming Ma, Pohao Ye, Yiqing Liu, Qiutao Ding, Gefei Huang, Marie-Anne Felix, Zongwei Cai, Zhongying Zhao

**Affiliations:** Department of Biology, Hong Kong Baptist University, Hong Kong SAR; Department of Chemistry, Hong Kong Baptist University, Hong Kong SAR; Institut de Biologie de l’Ecole Normale Supérieure, CNRS, Inserm Paris France; State Key Laboratory of Environmental and Biological Analysis, Hong Kong Baptist University, Hong Kong SAR

**Keywords:** Gene duplication, Bateson-Dobzhansky-Muller incompatibility, F-box gene, *Caenorhabditis* nematodes, Species hybrid

## Abstract

The establishment of reproductive barriers such as postzygotic <u>h</u>ybrid incompatibility (HI) remains the key to speciation. Gene duplication followed by differential functionalization has long been proposed as a major model underlying HI, but few supporting evidence exists. Here, we demonstrate that a new-born F-box gene, *Cni-neib-1*, of the nematode *Caenorhabditis nigoni* specifically inactivates an essential phosphoglucomutase encoded by *Cbr-shls-1* in its sister species *C. briggsae* and their hybrids. Zygotic expression of *Cni-neib-1* specifically depletes *Cbr-*SHLS-1, but not *Cni-*SHLS-1, in approximately 40 minutes starting from gastrulation, causing embryonic death. *Cni-neib-1* is one of thirty-three paralogues emerging from a recent surge in F-box gene duplication events within *C. nigoni*, all of which are evolving under positive selection. *Cni-neib-1* undergoes turnover even among *C. nigoni* populations. Differential expansion of F-box genes between the two species could reflect their distinctive innate immune responses. Collectively, we demonstrate how recent duplication of genes involved in protein degradation can cause unintended destruction of targets in hybrids that leads to HI, providing an invaluable insight into mechanisms of speciation.

**Significance statement:** Understanding how reproductive isolation forms and triggers speciation remains a central topic in evolutionary biology. In this study, the authors reveal a novel molecular mechanism that obstructs gene flow between the nematodes *Caenorhabditis briggsae* and *C. nigoni*. A recently evolved, species-specific F-box gene in *C. nigoni* selectively depletes an essential phosphoglucomutase enzyme in *C. briggsae*, leading to embryonic lethality in hybrids. This mechanism effectively prevents gene flow from *C. nigoni* to *C. briggsae*. This discovery underscores how a newborn gene, arising from recent gene duplication, can contribute to reproductive isolation by inadvertently disrupting a functionally important protein in hybrid offspring.
