## Supplementary material for "A Newborn F-box Gene Blocks Gene Flow by Selectively Degrading Phosphoglucomutase in Species Hybrids": Table_S1

### Sheet: Table S1
										Table S1. List of introgression strains generated
										Introgression Strain Name	Starting C. briggsae (Marker-Labeled) Strain Name	Genotype	Phenotype/F1(IR,b)	Cbr_IR_start (Mb)	Cbr_IR_end (Mb)	Recombination Type
										For the mapping Cni-shls-1
										ZZY10018	ZZY0018	zzyIR10018 (IV, AF16>JU1421) zzyIs0018[Cbr-myo-2p::GFP; Cbr-unc-119(+)] IV	Lethal	12782944	Right end	Spontaneous recombinaiton
										ZZY10360	ZZY0734	zzyIR10360 (IV, AF16>JU1421) zzyIs0734[Cbr-myo-2p::GFP; NeoR] IV	Lethal	14069147	Right end	Spontaneous recombinaiton
										ZZY10364	ZZY0734	zzyIR10364(IV, AF16>JU1421) zzyIs0734[Cbr-myo-2p::GFP; NeoR] IV	Lethal	13208719	Right end	Spontaneous recombinaiton
										ZZY10362	ZZY0734	zzyIR10362 (IV, AF16>JU1421) zzyIs0734[Cbr-myo-2p::GFP; NeoR] IV	Viable	16677362	Right end	Spontaneous recombinaiton
										ZZY10361	ZZY0734	zzyIR10361 (IV, AF16>JU1421) zzyIs0734[Cbr-myo-2p::GFP; NeoR] IV	Viable	14829809	Right end	Spontaneous recombinaiton
										ZZY10359	ZZY0734	zzyIR10359 (IV, AF16>JU1421) zzyIs0734[Cbr-myo-2p::GFP; NeoR] IV	Viable	14385119	Right end	Spontaneous recombinaiton
										ZZY10390	ZZY0734	zzyIR10390 (IV, AF16>JU1421) zzyIs0734[Cbr-myo-2p::GFP; NeoR] IV	Viable	14385119	Right end	Spontaneous recombinaiton
										ZZY10391	ZZY0734	zzyIR10391 (IV, AF16>JU1421) zzyIs0734[Cbr-myo-2p::GFP; NeoR] IV	Viable	14829809	Right end	Spontaneous recombinaiton
										ZZY10392	ZZY0734	zzyIR10392(IV, AF16>JU1421) zzyIs0734[Cbr-myo-2p::GFP; NeoR] IV	Viable	15987947	Right end	Targeted recombination
										ZZY10393	ZZY0734	zzyIR10393 (IV, AF16>JU1421) zzyIs0734[Cbr-myo-2p::GFP; NeoR] IV	Viable	14291063	Right end	Targeted recombination
										ZZY10394	ZZY0734	zzyIR10394 (IV, AF16>JU1421) zzyIs0734[Cbr-myo-2p::GFP; NeoR] IV	Viable	14385119	Right end	Targeted recombination
										ZZY10395	ZZY0734	zzyIR10395 (IV, AF16>JU1421) zzyIs0734[Cbr-myo-2p::GFP; NeoR] IV	Viable	14185227	Right end	Targeted recombination
										ZZY10396	ZZY0734	zzyIR10396 (IV, AF16>JU1421) zzyIs0734[Cbr-myo-2p::GFP; NeoR] IV	Viable	14185227	Right end	Targeted recombination
										ZZY10397	ZZY0734	zzyIR10397(IV, AF16>JU1421) zzyIs0734[Cbr-myo-2p::GFP; NeoR] IV	Viable	14185227	Right end	Targeted recombination
										ZZY10398	ZZY0734	zzyIR10398(IV, AF16>JU1421) zzyIs0734[Cbr-myo-2p::GFP; NeoR] IV	Viable	14185227	Right end	Targeted recombination
										ZZY10399	ZZY0734	zzyIR10399 (IV, AF16>JU1421) zzyIs0734[Cbr-myo-2p::GFP; NeoR] IV	Viable	14185227	Right end	Targeted recombination
										ZZY10400	ZZY0734	zzyIR10400(IV, AF16>JU1421) zzyIs0734[Cbr-myo-2p::GFP; NeoR] IV	Viable	14185227	Right end	Targeted recombination
										ZZY10401	ZZY0734	zzyIR10401 (IV, AF16>JU1421) zzyIs0734[Cbr-myo-2p::GFP; NeoR] IV	Viable	14185227	Right end	Targeted recombination
										ZZY10402	ZZY0734	zzyIR10402 (IV, AF16>JU1421) zzyIs0734[Cbr-myo-2p::GFP; NeoR] IV	Viable	14185227	Right end	Targeted recombination
										ZZY10403	ZZY0734	zzyIR10403(IV, AF16>JU1421) zzyIs0734[Cbr-myo-2p::GFP; NeoR] IV	Viable	14185227	Right end	Targeted recombination
										ZZY10404	ZZY0734	zzyIR10404 (IV, AF16>JU1421) zzyIs0734[Cbr-myo-2p::GFP; NeoR] IV	Viable	14095760	Right end	Targeted recombination
										ZZY10405	ZZY0734	zzyIR10405 (IV, AF16>JU1421) zzyIs0734[Cbr-myo-2p::GFP; NeoR] IV	Viable	14095760	Right end	Targeted recombination
										ZZY10406	ZZY0734	zzyIR10406 (IV, AF16>JU1421) zzyIs0734[Cbr-myo-2p::GFP; NeoR] IV	Viable	14095760	Right end	Targeted recombination
										ZZY10407	ZZY0734	zzyIR10407 (IV, AF16>JU1421) zzyIs0734[Cbr-myo-2p::GFP; NeoR] IV	Viable	14095760	Right end	Targeted recombination
										ZZY10408	ZZY0734	zzyIR10408 (IV, AF16>JU1421) zzyIs0734[Cbr-myo-2p::GFP; NeoR] IV	Viable	14095760	Right end	Targeted recombination
										ZZY10409	ZZY0734	zzyIR10409(IV, AF16>JU1421) zzyIs0734[Cbr-myo-2p::GFP; NeoR] IV	Viable	14095760	Right end	Targeted recombination
										ZZY10410	ZZY0734	zzyIR10410(IV, AF16>JU1421) zzyIs0734[Cbr-myo-2p::GFP; NeoR] IV	Viable	14095760	Right end	Targeted recombination
										ZZY10411	ZZY0734	zzyIR10411 (IV, AF16>JU1421) zzyIs0734[Cbr-myo-2p::GFP; NeoR] IV	Lethal	9747928	Right end	Targeted recombination
										ZZY10412	ZZY0734	zzyIR10412(IV, AF16>JU1421) zzyIs0734[Cbr-myo-2p::GFP; NeoR] IV	Lethal	14037419	Right end	Targeted recombination
										ZZY10413	ZZY0734	zzyIR10413(IV, AF16>JU1421) zzyIs0734[Cbr-myo-2p::GFP; NeoR] IV	Lethal	14037419	Right end	Targeted recombination
										ZZY10414	ZZY0734	zzyIR10414 (IV, AF16>JU1421) zzyIs0734[Cbr-myo-2p::GFP; NeoR] IV	Viable	14037419	Right end	Targeted recombination
										ZZY10415	ZZY0734	zzyIR10415(IV, AF16>JU1421) zzyIs0734[Cbr-myo-2p::GFP; NeoR] IV	Viable	14037419	Right end	Targeted recombination
										ZZY10416	ZZY0734	zzyIR10416 (IV, AF16>JU1421) zzyIs0734[Cbr-myo-2p::GFP; NeoR] IV	Viable	9747928	Right end	Targeted recombination
										ZZY10417	ZZY0734	zzyIR10417(IV, AF16>JU1421) zzyIs0734[Cbr-myo-2p::GFP; NeoR] IV	Viable	14115469	Right end	Targeted recombination
										ZZY10418	ZZY0734	zzyIR10418 (IV, AF16>JU1421) zzyIs0734[Cbr-myo-2p::GFP; NeoR] IV	Viable	14115469	Right end	Targeted recombination
										ZZY10419	ZZY0734	zzyIR10419(IV, AF16>JU1421) zzyIs0734[Cbr-myo-2p::GFP; NeoR] IV	Viable	14095760	Right end	Targeted recombination
										ZZY10420	ZZY0734	zzyIR10420 (IV, AF16>JU1421) zzyIs0734[Cbr-myo-2p::GFP; NeoR] IV	Viable	14095760	Right end	Targeted recombination
										ZZY10421	ZZY0734	zzyIR10421 (IV, AF16>JU1421) zzyIs0734[Cbr-myo-2p::GFP; NeoR] IV	Viable	14095760	Right end	Targeted recombination
										ZZY10422	ZZY0734	zzyIR10422 (IV, AF16>JU1421) zzyIs0734[Cbr-myo-2p::GFP; NeoR] IV	Viable	14134695	Right end	Targeted recombination
										For the generation of dual introgression
										ZZY10498	ZZY0836	zzyIR10498 (I, AF16>JU1421) zzyIs0836[Cbr-myo-2p::mCherry; NeoR] I	N/A	Left end	11595396	Spontaneous recombinaiton
										ZZY10499	ZZY0850	zzyIR10499 (I, AF16>JU1421) zzyIs0850[Cbr-myo-2p::mCherry; NeoR] I	N/A	6788618	Right end	Spontaneous recombinaiton
										ZZY10500	ZZY0837	zzyIR10500 (II, AF16>JU1421) zzyIs0837[Cbr-myo-2p::mCherry; NeoR] II	N/A	Left end	9905424	Spontaneous recombinaiton
										ZZY10382	ZZY0784	zzyIR10501 (II, AF16>JU1421) zzyIs0784[Cbr-myo-2p::mCherry; NeoR] II	N/A	7369357	Right end	Spontaneous recombinaiton
										ZZY10501	ZZY0764	zzyIR10502 (III, AF16>JU1421) zzyIs0764[Cbr-myo-2p::mCherry; NeoR] III	N/A	Left end	10393484	Spontaneous recombinaiton
										ZZY10502	ZZY0765	zzyIR10503 (III, AF16>JU1421) zzyIs0765[Cbr-myo-2p::mCherry; NeoR] III	N/A	4690683	Right end	Spontaneous recombinaiton
										ZZY10504	ZZY0805	zzyIR10504 (V, AF16>JU1421) zzyIs0805[Cbr-myo-2p::mCherry; NeoR] V	N/A	Left end	10539016	Spontaneous recombinaiton
										ZZY10505	ZZY0840	zzyIR10505 (V, AF16>JU1421) zzyIs0840[Cbr-myo-2p::mCherry; NeoR] V	N/A	6219559	Right end	Spontaneous recombinaiton
										For the mapping Cni-neib-1
										ZZY10423	ZZY0734	zzyIR10423 (IV, AF16>JU1421) zzyIs0734[Cbr-myo-2p::GFP; NeoR];zzyIs0765[Cbr-myo-2p::mCherry; NeoR] IV	Viable	5622493	Right end	Spontaneous recombinaiton
										ZZY10452	ZZY0734	zzyIR10452 (IV, AF16>JU1421) zzyIs0734[Cbr-myo-2p::GFP; NeoR] IV	Lethal	8316614	Right end	Targeted recombination
										ZZY10453	ZZY0734	zzyIR10453 (IV, AF16>JU1421) zzyIs0734[Cbr-myo-2p::GFP; NeoR] IV	Lethal	8316614	Right end	Targeted recombination
										ZZY10457	ZZY0734	zzyIR10457 (IV, AF16>JU1421) zzyIs0734[Cbr-myo-2p::GFP; NeoR] IV	Viable	6937733	Right end	Targeted recombination
										ZZY10458	ZZY0734	zzyIR10458 (IV, AF16>JU1421) zzyIs0734[Cbr-myo-2p::GFP; NeoR] IV	Viable	6937733	Right end	Targeted recombination
										ZZY10470	ZZY0734	zzyIR10470 (IV, AF16>JU1421) zzyIs0734[Cbr-myo-2p::GFP; NeoR] IV	Viable	6983910	Right end	Targeted recombination
										ZZY10471	ZZY0734	zzyIR10471 (IV, AF16>JU1421) zzyIs0734[Cbr-myo-2p::GFP; NeoR] IV	Viable	6983910	Right end	Targeted recombination
										ZZY10472	ZZY0734	zzyIR10472 (IV, AF16>JU1421) zzyIs0734[Cbr-myo-2p::GFP; NeoR] IV	Viable	6983910	Right end	Targeted recombination
										ZZY10479	ZZY0734	zzyIR10479 (IV, AF16>JU1421) zzyIs0734[Cbr-myo-2p::GFP; NeoR] IV	Lethal	7676000	Right end	Targeted recombination
										ZZY10480	ZZY0734	zzyIR10480(IV, AF16>JU1421) zzyIs0734[Cbr-myo-2p::GFP; NeoR] IV	Lethal	7804110	Right end	Targeted recombination
										ZZY10481	ZZY0734	zzyIR10481(IV, AF16>JU1421) zzyIs0734[Cbr-myo-2p::GFP; NeoR] IV	Lethal	7804110	Right end	Targeted recombination
										ZZY10482	ZZY0734	zzyIR10482 (IV, AF16>JU1421) zzyIs0734[Cbr-myo-2p::GFP; NeoR] IV	Lethal	7804110	Right end	Targeted recombination
										ZZY10487	ZZY0734	zzyIR10487 (IV, AF16>JU1421) zzyIs0734[Cbr-myo-2p::GFP; NeoR] IV	Viable	7676000	Right end	Targeted recombination
										ZZY10488	ZZY0734	zzyIR10488 (IV, AF16>JU1421) zzyIs0734[Cbr-myo-2p::GFP; NeoR] IV	Viable	7676000	Right end	Targeted recombination
										ZZY10489	ZZY0734	zzyIR10489 (IV, AF16>JU1421) zzyIs0734[Cbr-myo-2p::GFP; NeoR] IV	Viable	7676000	Right end	Targeted recombination
										ZZY10495	ZZY0734	zzyIR10495 (IV, AF16>JU1421) zzyIs0734[Cbr-myo-2p::GFP; NeoR] IV	Viable	7780241	Right end	Targeted recombination
										ZZY10506	ZZY0734	zzyIR10506 (IV, AF16>JU1421) zzyIs0734[Cbr-myo-2p::GFP; NeoR] IV	Viable	7780241	Right end	Targeted recombination
										ZZY10507	ZZY0734	zzyIR10507 (IV, AF16>JU1421) zzyIs0734[Cbr-myo-2p::GFP; NeoR] IV	Viable	7780241	Right end	Targeted recombination
										Generation of IR strains in C. nigoni wild isolate
										ZZY10537	ZZY0734	zzyIR10537 (IV, AF16>EG5268) zzyIs0734[Cbr-myo-2p::GFP; NeoR] IV	Lethal	10750485	Right end	Spontaneous recombinaiton
										ZZY10538	ZZY0734	zzyIR10538 (IV, AF16>EG5268) zzyIs0734[Cbr-myo-2p::GFP; NeoR] IV	Lethal	11382608	Right end	Spontaneous recombinaiton
										ZZY10539	ZZY0734	zzyIR10539 (IV, AF16>EG5268) zzyIs0734[Cbr-myo-2p::GFP; NeoR] IV	Lethal	10750485	Right end	Spontaneous recombinaiton
										ZZY10540	ZZY0734	zzyIR10540 (IV, AF16>JU2484) zzyIs0734[Cbr-myo-2p::GFP; NeoR] IV	Lethal	12782925	Right end	Spontaneous recombinaiton
										ZZY10541	ZZY0734	zzyIR10541 (IV, AF16>JU2484) zzyIs0734[Cbr-myo-2p::GFP; NeoR] IV	Lethal	10750485	Right end	Spontaneous recombinaiton
										ZZY10542	ZZY0734	zzyIR10542 (IV, AF16>JU2484) zzyIs0734[Cbr-myo-2p::GFP; NeoR] IV	Lethal	11382608	Right end	Spontaneous recombinaiton
										ZZY10543	ZZY0734	zzyIR10543 (IV, AF16>JU2617) zzyIs0734[Cbr-myo-2p::GFP; NeoR] IV	Lethal	13195789	Right end	Spontaneous recombinaiton
										ZZY10544	ZZY0734	zzyIR10544 (IV, AF16>JU2617) zzyIs0734[Cbr-myo-2p::GFP; NeoR] IV	Lethal	10750485	Right end	Spontaneous recombinaiton
										ZZY10545	ZZY0734	zzyIR10545 (IV, AF16>JU2617) zzyIs0734[Cbr-myo-2p::GFP; NeoR] IV	Lethal	13195789	Right end	Spontaneous recombinaiton
										ZZY10546	ZZY0734	zzyIR10546 (IV, AF16>JU4356) zzyIs0734[Cbr-myo-2p::GFP; NeoR] IV	Lethal	11382608	Right end	Spontaneous recombinaiton
										ZZY10547	ZZY0734	zzyIR10547 (IV, AF16>JU4356) zzyIs0734[Cbr-myo-2p::GFP; NeoR] IV	Lethal	12782925	Right end	Spontaneous recombinaiton
										ZZY10548	ZZY0734	zzyIR10548 (IV, AF16>JU4356) zzyIs0734[Cbr-myo-2p::GFP; NeoR] IV	Lethal	11382608	Right end	Spontaneous recombinaiton
										ZZY10549	ZZY0734	zzyIR10549 (IV, AF16>VSL2202) zzyIs0734[Cbr-myo-2p::GFP; NeoR] IV	Lethal	12782925	Right end	Spontaneous recombinaiton
										ZZY10550	ZZY0734	zzyIR10550 (IV, AF16>VSL2202) zzyIs0734[Cbr-myo-2p::GFP; NeoR] IV	Lethal	11382608	Right end	Spontaneous recombinaiton
										ZZY10551	ZZY0734	zzyIR10551 (IV, AF16>VSL2202) zzyIs0734[Cbr-myo-2p::GFP; NeoR] IV	Lethal	11382608	Right end	Spontaneous recombinaiton
										ZZY10552	ZZY0734	zzyIR10552 (IV, AF16>YR102) zzyIs0734[Cbr-myo-2p::GFP; NeoR] IV	Lethal	10750485	Right end	Spontaneous recombinaiton
										ZZY10553	ZZY0734	zzyIR10553 (IV, AF16>YR102) zzyIs0734[Cbr-myo-2p::GFP; NeoR] IV	Lethal	11382608	Right end	Spontaneous recombinaiton
										ZZY10554	ZZY0734	zzyIR10554 (IV, AF16>YR102) zzyIs0734[Cbr-myo-2p::GFP; NeoR] IV	Lethal	12782925	Right end	Spontaneous recombinaiton
										ZZY10555	ZZY0734	zzyIR10555 (IV, AF16>ZF1220) zzyIs0734[Cbr-myo-2p::GFP; NeoR] IV	Viable	11382608	Right end	Spontaneous recombinaiton
										ZZY10556	ZZY0734	zzyIR10556 (IV, AF16>ZF1220) zzyIs0734[Cbr-myo-2p::GFP; NeoR] IV	Viable	12782925	Right end	Spontaneous recombinaiton
										ZZY10557	ZZY0734	zzyIR10557 (IV, AF16>ZF1220) zzyIs0734[Cbr-myo-2p::GFP; NeoR] IV	Viable	12782925	Right end	Spontaneous recombinaiton
