## Supplementary material for "A Newborn F-box Gene Blocks Gene Flow by Selectively Degrading Phosphoglucomutase in Species Hybrids": Table_S3

### Sheet: Table S6.
						Table S3. List of species-specific swPCR primers used for the mapping and size- determination of the introgression fragment.
						C. briggsae-specific primers
						Forward	Reverse	Start (Chr. IV)	End (Chr. IV)
						AGCTCAGAGCGCAAGTATCG	ATGTATGCAGCATGAAACCGT	6937733	6938150
						GTGTTGCTTAGTTGTCTGCGT	TAGGGTGTCCCGCTTTTCTG	6940485	6940864
						AGCTAGAGGAGAGCTCCAACA	AAGTTTTCGTCCGAGAGGGC	6983764	6984145
						AGAGCATTCAGTTCTCGTCCA	GCAGCTTGAAAGAGGACTTCG	6983910	6984265
						ACAACAATAACGGAGATCAGGA	TGCTCGGAGCCAATGTCTTT	7130507	7130884
						CAAACTACCAGTGGCCAGGG	TGCATGTTTGTGTGGTGCAG	7654082	7654457
						GGCCTTTGTATGACAGTCTT	TGCGCCTATTTGAGTTGATTG	7654116	7654486
						CGAGCGAGTCTTTTCATGCTG	CAAAAAGGGCAACACGACGA	7676045	7676431
						GCCTGGGCTAGATATGCTGA	GGGGTTCCAAAAAGGGCAAC	7676095	7676438
						AGAACTTGTTGTTCCTCGACG	CGAAGAAACAACTTACCAGGT	7749103	7749544
						TGGAACTCCCCCTAATGTCA	CTTCTTCGGCGGTTCCAATA	7759106	7759511
						ACGTCTAGATTCAGAATTCG	TGCCAAGATCCTGAAAACAA	7780222	7780792
						GAATTCGTGCCTGACCAAGT	TATAGTACGCAAAACTAGCAA	7780235	7780483
						GAATTCGTGCCTGACCAAGT	TCAGACTATTCATCAGAGCAACC	7780235	7780691
						GAAACAAGGATTCCAATTTCGC	CAAAGGAATAGTTCCCATAATAATC	7780690	7781196
						CGCTCAATTTGTACAAGA	CATCGAATAAAGGGTTTCAATTCG	7783088	7783991
						TACGCCTCACACCTCTGGG	AGCTGAATGTTCGGATGGCA	7804112	7804593
						CATTTCGGGTTCCCTCTCTC	AAAGCTGAATGTTCGGATGG	7804185	7804595
						TCCCAGAATCGAAAACGTTCAA	GGCGTCGACTGAATTACCCG	7817035	7817473
						CGGTACATTTTGGATAACCGCA	TCGGCGTCGACTGAATTACC	7817121	7817475
						CGACTGTCTCAGAATTTGCGG	CTCTTGTAGCTGTTACCCAACTTG	7947152	7947519
						CAGACCCGTTAGTTCGAGGG	CTGAAAACACTTGTCGACCTATTG	7947239	7947667
						GGTACTACAGTAATCCGACTAACCAAAG	CAATTCTAGGCGGCGGAGAT	7952130	7952618
						TGTCACAAAATGGGATATCGGGA	AGATAGATAACGTACCCTTTGCGC	7953815	7954255
						GGAAAGGAAAGGGAGGTGCC	AAAAGGGGGCGTGTCCAAAT	8281900	8282240
						GTGCCGCCCAAATTCTCAAC	AAGCTCACTGGAAACGCTGT	8290579	8291004
						ACAAACGAATTGGCGTCACC	ACTTTCAGGGCAAAAACGGC	8316614	8316952
						GCAATCAGCTGAGCTTCCAA	AGTGCCCTAGGAGCAAACTT	13205600	13206129
						CAAGGGAACACTAGAGAGGCA	CAGGGAGCAATTTGTGGGTC	13208719	13209295
						ACACGAGTTGTGTCACTTGAA	AAGCCCTTCCATTACAGGGT	13214608	13215123
						TCACAAGTCAATGCCAACGG	GCATAAATGTTCAGCAGCCC	13218435	13219024
						GTTCTGCAATGTGTTCTGCG	AAGCTTCCGGAACCCCATA	13222494	13222985
						CCGTATCCGTGCTCATGTGT	CTTGAACCATCTGCGCATCG	13240124	13240605
						CAGACGCTCTTCTGTTGCTC	GGACGGCAGTGTAACTGTTC	13285905	13286220
						TGTGTGACTCACTGTTTTTCTGT	AGGCAAAACAAGGCTCCAGG	13332199	13332710
						GGCGGCTTTATAACGTCTGT	CTCACCTTCTGATTGCTTCGT	13371605	13372095
						GTGCAAACTCAAGAGCACCG	TTCAACGAGTGTCCGCTTCA	13427928	13431089
						TGAAAAAGCCGCATTTCGAT	TAGTGTCCCGCGTATGTTAC	13539935	13539555
						TTGGAAAAACGGACCCACAG	TGCAACCAAATTGACAGGCA	13679754	13680159
						GAGGTGGTCCCATTAGGGTC	CAAACGTTCTCGCTAGGTGC	13726476	13726976
						TCCAATACTCTCACTTCGAGCA	GGCTAGGTTCCCGAAAATGC	13775824	13776236
						ATCCTTGCTCATAGGGTGCT	ACGAGCAGTGTGAAATGAGC	13844590	13845080
						AAGACATAGGAGCGAAGCGA	CTCTCACGGGAACGGAGATA	13882719	13883282
						TCCGGACGTACTGACCATTC	TACAGCCCTGAACCCCAAAA	13928112	13928705
						AAATTGTTGACGCGGTTGGA	GACCCCAGACGTCAATGAGA	13978797	13979248
						CCTGAGGCCCACTTTTAAGC	TGTCGTCCTCGCCTTTATGT	14035893	14036478
						TCCCATTCCCAGCAGCTTTT	GCTCTGAAAAAGACCTTAATTCGCT	14037419	14037892
						ACCTTTGCAGTCCGGAGAAG	ACCGGTTCTCAAGTTACGGC	14049647	14050041
						GTTTCTTTTTGGCTCCGCCC	GGTCCAAACTCGGAAACTTTTGA	14068473	14068921
						ACAGCAAAAACCGAAATTCGCA	TCTGATTTTCTAGAGGCCAAACGA	14069147	14069561
						TGCGAACTTTGGTTTTTCATCTCA	TGAATTTCCTCAATTTTCAGGGCT	14071233	14071812
						AATAGCAGGGATTCGGGGTG	CGGATTTGTGAGACTGTGAGC	14074183	14074579
						CGTTCCCTCTCCATCCCAAAA	CAAGCAAAATTCGCAGTTTTTAAGC	14075668	14076213
						CGAGTGCTTCTCACCGACA	CACGATGCGTTTTCATGTGC	14079991	14080459
						TGAGTTCAACATAGGAGGCGAA	ATTGGGCCATAGCACCCTTC	14082884	14083372
						TGTGGACCCATCGAAACACT	AACACGCATTGATTCGGGGA	14083853	14084214
						CGAATCAATGCGTGTTTAGGCT	TTGCTACCGGGCCTTGAAAT	14084199	14084797
						ATTTCAAGGCCCGGTAGCAA	TCCAATTTCAACCAGAGTCCACA	14084778	14085317
						TCGGCAGTAGCTGAAAAGTTTG	AGAATCGTTAATTTGTGCAACCGTA	14087357	14087909
						CGCTTTTTGATGTGCCCAGA	TCCGATCGCGAAGCAAGTTAT	14091981	14092547
						CGAGATGCATGTATTCGATTCGT	TGCACCTGCCTTGTAACACA	14093263	14093860
						CTCCGGAGGGATCTCGGAC	GCAAAGTGTGCTCCAAAAATGG	14115469	14115958
						TCGCCGAAAAATAGCAGGAGA	TCAGCCAAAAACAGCTCTGAAAT	14126094	14126571
						TCTAGGCCACGAGGTCACTT	GTGCCGAAAATGAGCCGAAA	14134695	14135065
						GAGACGGGAATCTGGGTTGG	AACCCGAGGGCTTTTATGGG	14185227	14185696
						AGCAAAGTTTTGGCATTCGGA	ACCTTCTACAAGCAACGAGGA	14291063	14291491
						TCAAAGTTGCCGCTTTTTGA	AAGCGTGTATCCTGGGTTAG	14340160	14340553
						GACACTGCGTCTCTAGCTCC	GCGCCAAAAATCATGACCCT	14385119	14385551
						GCACAGATTACCGTAGTCCA	TCAGAAACGCGTCTGTTAGA	14530742	14531336
						TCCGAAAATTTCAAGACTCAGGA	CATGCCGAGACGAACAACAT	14566467	14566969
						TGGTACCTGTGAAACGTGAA	TAGTCATGTAGTCGGGGCTA	14644178	14645056
						ACATCCGAGACCATAGGACCA	AGACCGTCTCAGTTGTCTGAA	15386205	15386785
						GAAGATGACATCGGTCCCAT	GATGAAAAACACCCGACAGG	16084089	16084404
						GCTGAAAGCGAGCGTCCTAT	GGACCCTAGTCGTGTTTGGG	16267394	16267971
						CTTGTTGTGAGCGTCAAACT	ACCGGAATAGCTAAAGTGGG	16341074	16341448
						TGGGCACCTCCAGAAAAGTG	GCATGCTCTGCTCCAACTCT	17057026	17057549
						C. nigoni-specific primers
						Forward	Reverse	Start (Chr. IV)	End (Chr. IV)
						TGAAGGGGACTTGAGGGGAA	TGTGAGTTGGGGCACTTTGA	16395685	16396141
						ACCTCTTGTGTACCGCTCAAA	CACGCCATGATTCGGTAGGA	16400844	16401172
						AGTTGGATGAGGACTGAAAAAGGAA	CATGTTTGCGAGGTTGTGAGC	16402049	16402482
						TGCTGTTTCGATTCGGATTTTCA	TGAATTCAGCACATTGAGAGCTT	16412397	16412773
						TTACAGTAACCCCACCCGGA	GACCTTATAGGTGACGGGCG	16415479	16415967
						AAGGAGCAGTGTTGTGCTGT	TGCAAATCCTTCTGCTTTCACA	16422765	16423088
						CCAAATTGCGGACATCTGGAC	GGAGCAAGTTATGCGCCTTT	16446516	16446872
						ACGATTTCGGACTGAAAATGGTC	CCGGCTGATTCTCAACCGAT	16473303	16473800
						ATTTTGGGTAGAAACTCCCGATGT	AAAAGGCGGGAAGAGAGATCA	16498044	16498491
						AAACCCGCGGAAAATCAACTT	AAAGTGGGCGTGTCATTCCT	16505238	16505723
						ATGCCCCGCCCATTTATCG	ATATCCCAATGCCACGCCTAC	16510778	16511118
						CTCGAATCCGGACGACGATT	ACCTTGTCCGAACTGGAACC	16579431	16579820
						AAAACTGCGCGTGCTAACAG	TCTCTATGTGGCAGCATGGC	16586998	16587348
						GTCCAAAATGTTGCACGGCT	CGAGCAGGCGTTCTGAATTG	16625181	16625521
						GTGTTTTCGAGGTATGCGCC	TCCTGGGTCCCATCCATTCT	16647283	16647765
						TCTGAAGCTCCTAAAACCTCCAT	TCGAAACACTTCCAAAAGCTCC	16655762	16656068
						TCAGCACAGCAACACCTGAA	ACTACGGTAGCTTTGACCACTT	16707870	16708340
						GTGGATTGGACGCTCAGACA	TGTAGTCTCGTGCCGAATGG	16735351	16735902
						TCTTTGGATTCTCGGGCTCTT	AATGGCCAAAACAACTCCGC	16759469	16759888
						CGCACGCGAATCGTAAATGT	ACTACTCGTTCTCTCGCCCT	16771619	16772000
						AGTAGTCATGGTGCGGTTGG	GGGTGGCTATTCAGACGAGG	16846536	16847001
						GCAGCATACTTTTGCCTTGCT	CCAAAGCTGGAGGAGGTTGT	16859165	16859520
						TGGTCGGCGACATGTTTCAT	CCGGACAGTGATCAACACGA	16862398	16862734
						TACCTCTCAAACCGTGCCAA	TTCGACTCTATGGGCAGCAG	16881495	16881795
						CAGTCTGCGCCATTCCTTTG	GTAGAGTGACAACTGCCCCC	16921882	16922328
						TGAAACGAGTGAACCCGGAC	TGCTTCGGGGCCAATCATC	16926325	16926641
						TGACAATCCTGATTCGTCTGTGT	TTTGGGTGCGGTTTTCATGC	16938660	16939040
						AGTACTTTTTCGAAGCTCCACCT	CAAAGAGCACGAGCTTCAGTT	16963277	16963615
						GCGATTTTTGACCCGTTGCT	TTGCGTGCCCACCTTGATTA	16964113	16964518
						AGAGCACTCTCGTTGTCTGC	CCGAAAATTCGAAGATCGAAGAGT	17123550	17124012
						CCAGGCTAGTTTTAGACGGGTAG	GCCCGGGAACCCCTAAAAAT	17165070	17165561
						GAAAGAAATTGGGCAGGGGC	AAAGTCCACAGACGGACACC	17206516	17207014
						AATGGTGGCTGAGGCTTTGA	GAGAGCAGCTGATGAGACGG	17244193	17244638
						CAGTTCAACCCCTCACCGAA	AACCGCACACATATCCAGCA	17279709	17280021
						TCATGAACGGTTTTGCGTCG	GGTAAAGCGCTCATGGCCTA	17313756	17314237
						AGGAAAGTGTGTGCGCCTT	TCCAAGTCCTCCAAGAACACTC	17826507	17826507
						GCTCCTCATGGTCTTCACCT	ATTTTCAGAGCGATTCCTCAAATCT	19979512	19980325
						CCTTACCTTTCCCCGACGAC	ATTGGGGCGTCGATTGTCTT	20216907	20218004
